# Computational Pan-genome Mapping and pairwise SNP-distance improve Detection of *Mycobacterium tuberculosis* Transmission Clusters

**DOI:** 10.1101/752782

**Authors:** Christine Jandrasits, Stefan Kröger, Walter Haas, Bernhard Y. Renard

**Affiliations:** Bioinformatics Unit, Robert Koch Institute, Berlin, Germany; Respiratory Infections Unit, Robert Koch Institute, Berlin, Germany

## Abstract

Next-generation sequencing based base-by-base distance measures have become an integral complement to epidemiological investigation of infectious disease outbreaks. This study introduces PANPASCO, a computational pan-genome mapping based, pairwise distance method that is highly sensitive to differences between cases, even when located in regions of lineage specific reference genomes. We show that our approach is superior to previously published methods in several datasets and across different *Mycobacterium tuberculosis* lineages, as its characteristics allow the comparison of a high number of diverse samples in one analysis - a scenario that becomes more and more likely with the increased usage of whole-genome sequencing in transmission surveillance.

**Author summary:** Tuberculosis still is a threat to global health. It is essential to detect and interrupt transmissions to stop the spread of this infectious disease. With the rising use of next-generation sequencing methods, its application in the surveillance of *Mycobacterium tuberculosis* has become increasingly important in the last years. The main goal of molecular surveillance is the identification of patient-patient transmission and cluster detection. The mutation rate of *M. tuberculosis* is very low and stable. Therefore, many existing methods for comparative analysis of isolates provide inadequate results since their resolution is too limited. There is a need for a method that takes every detectable difference into account. We developed PANPASCO, a novel approach for comparing pairs of isolates using all genomic information available for each pair. We combine improved SNP-distance calculation with the use of a pan-genome incorporating more than 100 *M. tuberculosis* reference genomes for read mapping prior to variant detection. We thereby enable the collective analysis and comparison of similar and diverse isolates associated with different *M. tuberculosis* strains.
