## Supplemental Table 4 for "Computational Pan-genome Mapping and pairwise SNP-distance improve Detection of *Mycobacterium tuberculosis* Transmission Clusters"

### Sheet: Table S4
TRUTH		C1	C2	C3	C4	C5	C6	C7	C8	C9	C10	C11	C12	C13	C14	C15	C16	C17	C18	C19	C20
transmission links intra-cluster		127	21	28	287	36	125	205	54	52	28	6	3	101	158	172	95	6	837	53	210
no relation intra-cluster		44	0	0	178	0	28	230	1	3	0	0	0	19	32	59	10	0	438	2	90
Method	Metric	C1	C2	C3	C4	C5	C6	C7	C8	C9	C10	C11	C12	C13	C14	C15	C16	C17	C18	C19	C20
Exclusion	TP	127	21	28	287	36	125	205	54	52	28	6	3	101	158	172	95	6	837	53	210
	TN	0	0	0	0	0	0	0	0	0	0	0	0	0	0	0	0	0	0	0	0
	FP	44	0	0	178	0	28	230	1	3	0	0	0	19	32	59	10	0	438	2	90
	FN	0	0	0	0	0	0	0	0	0	0	0	0	0	0	0	0	0	0	0	0
Substitution	TP	106	21	28	272	36	2	0	0	0	0	0	0	0	0	0	0	0	0	0	0
	TN	44	0	0	173	0	28	230	1	3	0	0	0	19	32	59	10	0	438	2	90
	FP	0	0	0	5	0	0	0	0	0	0	0	0	0	0	0	0	0	0	0	0
	FN	21	0	0	15	0	123	205	54	52	28	6	3	101	158	172	95	6	837	53	210
PANPASCO	TP	125	21	28	279	36	125	170	54	48	28	6	3	99	149	168	95	6	829	53	203
	TN	35	0	0	172	0	15	225	0	3	0	0	0	6	31	49	6	0	300	2	65
	FP	9	0	0	6	0	13	5	1	0	0	0	0	13	1	10	4	0	138	0	25
	FN	2	0	0	8	0	0	35	0	4	0	0	0	2	9	4	0	0	8	0	7
