## Supplemental Table 6 for "Computational Pan-genome Mapping and pairwise SNP-distance improve Detection of *Mycobacterium tuberculosis* Transmission Clusters"

### Sheet: Table S6
Published order	1	2	3	4	5	6	7	8	9	10	11	12	13	14	15	16	17	Locus on pan-genome	Locus on H37Rv strain	In Walker et al. 2013
Year of sample isolation	2008	2007	2008	2006	2006	2007	2002	2004	2004	2005	2011	2004	2011	2011	2008	2007	2005
ENA id	ERR046769	ERR046942	ERR046770	ERR038298	ERR040087	ERR046940	ERR039323	ERR046729	ERR046772	ERR046914	ERR192249	ERR040108	ERR192250	ERR040090	ERR046771	ERR046773	ERR040088
Published name	P027b	P026c	P026d	P027a	P026a	P026b	P076a	P076b	P076c	P076d	P334	P174	P335	P175	P066	P211	P037
	X	X	G	X	X	X	X	X	G	X	C	X	C	X	G	X	X	42168	39017
	G	G	G	T	T	T	T	T	T	T	T	T	T	T	T	T	T	170358	166624	y
	X	X	X	X	X	X	X	G	X	X	C	X	C	X	X	X	X	374066	-
	X	C	C	X	X	C	X	C	G	C	C	X	C	G	X	X	X	419534	375153
	C	C	C	C	C	C	C	C	C	C	C	C	G	C	C	C	C	514289	468370	y
	C	C	C	C	C	C	C	C	C	C	C	C	C	C	C	C	T	682920	632594	y
	X	C	C	X	C	X	C	X	X	C	C	G	C	C	X	C	C	939618	873144
	X	C	C	X	C	X	C	X	X	C	C	G	C	C	X	C	C	939619	873145
	G	G	G	G	G	G	X	G	X	X	G	G	A	A	A	A	G	946431	879955	y
	C	C	C	C	C	C	C	C	C	C	C	C	C	C	C	C	T	969914	899416	y
	T	T	T	T	T	T	C	C	C	C	C	C	C	C	C	C	C	1023003	945783	y
	A	A	A	A	A	A	G	G	G	G	G	G	G	G	G	G	G	1167980	1085807	y
	G	G	G	G	G	G	G	G	G	G	G	G	X	C	G	G	G	1179475	1096470
	C	C	C	C	C	C	C	C	C	C	C	C	C	G	C	C	C	1179513	1096508
	T	T	T	T	T	T	T	T	T	T	T	T	T	C	T	T	T	1179515	1096510
	X	G	X	X	X	G	G	X	X	X	G	C	G	X	X	X	X	1249846	1165455
	X	X	X	X	G	X	X	X	T	X	X	X	X	X	X	X	X	1260326	-
	X	G	G	X	C	G	X	G	G	G	G	X	G	X	X	X	X	1375328	1284071
	G	G	G	G	G	G	X	X	X	G	C	C	G	G	G	G	G	1466454	1375047	y
	G	G	G	G	G	G	X	X	X	G	C	C	G	G	G	G	G	1466455	1375048	y
	X	X	C	X	C	X	G	C	X	X	X	X	X	X	X	C	X	1651259	-
	C	C	C	C	C	C	C	C	C	C	C	C	C	C	C	C	T	1691909	1584192	y
	T	T	T	T	G	T	T	T	T	T	X	T	X	T	X	T	T	1744178	1634609
	X	X	X	G	X	X	G	G	X	X	X	C	X	G	X	X	X	2125074	1864313
	A	A	A	A	A	A	G	G	G	G	G	G	G	G	G	G	G	2160699	1897180	y
	A	A	A	A	A	A	A	A	A	A	A	A	A	A	A	A	G	2404646	2096225	y
	C	C	C	C	C	C	C	C	C	C	T	C	C	C	C	C	C	2649456	2303882	y
	G	G	G	G	G	G	A	A	A	A	A	A	A	A	A	A	G	2738716	2383755	y
	X	G	X	C	X	G	C	X	X	X	G	X	G	X	X	X	X	2768703	2413615
	C	C	C	C	C	C	C	C	C	C	C	C	G	C	C	C	C	2897425	2537713	y
	G	G	G	G	G	G	G	G	G	G	G	G	G	G	G	G	A	3261991	2854386	y
	T	T	T	T	T	T	T	T	X	T	T	T	X	C	T	T	T	3353050	-
	X	X	X	X	X	X	X	X	X	X	T	X	X	X	X	X	C	3362566	2945072
	C	C	C	X	G	C	X	C	C	X	C	X	X	C	C	C	X	3896906	3426077
	A	G	X	G	G	G	X	X	G	G	X	G	X	G	X	X	G	4240834	-
	T	T	X	T	T	X	T	T	X	X	X	T	C	T	X	X	T	4246541	3732181
	C	X	C	X	X	X	X	X	X	X	G	X	X	C	X	X	X	4386001	-
	C	C	C	C	C	C	C	C	C	C	T	C	C	C	C	C	C	4814383	4120151	y
	G	G	G	G	G	G	G	G	G	G	G	G	G	G	G	G	A	4852391	4156479	y
	G	G	G	G	G	G	G	G	G	G	G	G	G	G	G	C	G	4946995	4250896	y
	G	G	G	G	G	G	G	G	G	G	G	G	G	G	T	G	G	4993297	4297167
	X	C	X	C	C	X	C	X	X	X	C	C	X	C	X	G	C	5082697	-
	G	G	G	G	G	G	X	G	X	X	G	G	C	C	C	C	G	5096147	4398748	y
	X	X	X	X	G	X	X	X	X	X	C	X	X	X	X	X	X	5141599	-
